# Whole genome sequencing suggests that “non-pathogenicity on banana (NPB)” is the ancestral state of the *Ralstonia solanacearum* IIB-4 lineage

**DOI:** 10.1101/2022.04.20.488689

**Authors:** Jonathan Beutler, Samuel Holden, Stratton Georgoulis, Darrielle Williams, David J. Norman, Tiffany M. Lowe-Power

**Affiliations:** Department of Plant Pathology, Columbia, Vancouver, University of California Davis, Davis, CA 95616; Land and Food Systems, University of British Columbia, Vancouver, BC, Canada; Department of Plant Pathology, University of California Davis, Davis, CA 95616; UF/IFAS Extension, Mid-Florida Research and Education Center, Apopka, FL 32703

## Abstract

The bacterial wilt pathogens in the *Ralstonia solanacearum* species complex (RSSC) have broad but finite host ranges. Population genetic surveys of RSSC pathogens show that many sequevars (subspecies groups) are predominantly recovered from wilting solanaceous plants. In contrast, strains in the IIB-4 sequevar have been isolated from plants in over a dozen families. Certain IIB-4 lineages have been classified as banana-virulent or “not pathogenic to banana (NPB)”. Prior analysis suggested that the NPB lineage has diverged from the banana-virulent IIB-4 strains. To test this model, we analyzed the phenotypes and phylogeny of a diverse collection of 19 IIB-4 isolates. We used Illumina sequencing to assemble draft genomes of 12 new strains. Based on whole genome phylogenetic analysis, these IIB-4 strains clustered into five subclades. We quantified virulence of each strain on tomato, banana, melon, and impatiens plants. Overall, the virulence patterns correlated with phylogeny. Banana virulence was restricted to the 4/4 IIB-4D subclade (N=4/4 strains) and IIB-4E subclade (N=1/2 strains). Subclades IIB-4D and IIB-4E are sister subclades and their closest relative, the IIB-4A-C subclade, lacked virulence on banana. Our data support a revised model in which banana virulence is an innovation within the IIB4D/E subclades.

**Data Summary:** Illumina sequencing and genome assembly data are available as NCBI BioProject PRJNA826884, and Table S1 lists the accession numbers for assemblies in GenBank and raw sequencing data in SRA. To enable future meta-analyses that identify genetic factors that drive host-range, the raw virulence data is included as Table S2.
