## Supplementary material for "Whole genome sequencing suggests that “non-pathogenicity on banana (NPB)” is the ancestral state of the *Ralstonia solanacearum* IIB-4 lineage": Table S1

### Sheet: Summary
.Strains
	Strains used in this study
.LIN assignments
	Life Identification Numbers for genomes circumscribed on LINbase
.Genome Assembly Stats
	Genome Assembly Stats for the strains sequenced in this study

### Sheet: Strains
Strain	Alternative names	Geographic Origin a	Isolate Host	Year	Genome Accession (RefSeq)	Clade (Fig 1)	Virulence tested in this paper?	Accession for assembly Illumina data (SRA)
UW170	UCD205, UW170, K229, B-H248	Colombia	Heliconia	1961	JALNIP000000000	A	Yes	SAMN27631883
P488	UCD104	Florida (imp)	Pothos	1996	JALNIZ000000000	B	Yes	SAMN27589866
P545	UCD105	Florida (imp)	Pothos	1997	JAMPLQ000000000	B	Yes	SAMN27589867
P557	UCD106	Florida (imp)	Anthurium	1997	JALNIY000000000	B	Yes	SAMN27631874
P565	UCD107	Florida (imp)	Pothos	1998	JALNIX000000000	B	Yes	SAMN27631875
P575	UCD108	Florida (imp)	Pothos	1999	JALNIW000000000	B	Yes	SAMN27631876
P780	UCD112	Florida (imp)	Pothos	2012	JALNIV000000000	B	Yes	SAMN27631877
P840	UCD113	Dominican Republic	Pothos	2017	JALNIU000000000	B	Yes	SAMN27631878
CFBP6783	UCD373, UW729, RUN17, ANT75	Martinique	Heliconia	2002	GCF_001644815.1	C	Yes	Not sequenced for this work
IBSBF1503	UCD375, UW733, RUN302,	Brazil	Cucumber	1999	GCF_001587155.1	C	Yes	Not sequenced for this work
RUN0003	P618, UCD109	Martinique	Anthurium	1999	JALNIT000000000	C	Yes	SAMN27631879
RUN0002	P626, UCD110	Martinique	Anthurium	2000	JALNIS000000000	C	Yes	SAMN27631880
P673	UCD111	Florida(imp)	Pothos	2003	JALNIR000000000	C	Yes	SAMN27631881
CIP20	UCD202, UW156, S249	Peru	Plantain	1962	JAJMMP000000000.1	D	Yes	Not sequenced for this work
UW163	UCD102, S256	Peru	Plantain	1963	GCF_001587135.1	D	Yes	Not sequenced for this work
UW128	UCD192, S223	Peru	Plantain	1962	JALNIQ000000000	D	Yes	SAMN27631882
UW162	UCD204, S255, JTk48	Peru	Plantain	1963	JAJKDY000000000	D	Yes	Not sequenced for this work
UW70_CIP417	UCD175, S210, CIP417	Colombia	Plantain	1960	NZ_CP088235.1 NZ_CP088236.1	E	Yes	Not sequenced for this work
UW175	UCD209, K250, B-H1504	Colombia	Plantain	1961	JAJKDX000000000.1	E	Yes	Not sequenced for this work
UW179	K254, B.1510, RUN92	Colombia	Plantain	1961	GCF_000825805.1	E	No	Not sequenced for this work
UA-1591		Andes Region, Colombia	Plantain	2014	GCF_003860705.1	E	No	Not sequenced for this work
UA-1617		Andes Region, Colombia	Plantain	2014	GCF_003860745.1	E	No	Not sequenced for this work
Po82		Mexico	Potato	<2011	GCF_000215325.1	E	No	Not sequenced for this work
CIAT-078		Central-West Colombia	Plantain	2004	GCF_012562465.1	E	No	Not sequenced for this work

### Sheet: LIN assignments
	LIN assignment (Based on ANI thresholds)
	A	B	C	D	E	F	G	H	I	J	K	L	M	N	O	P	Q	R	S	T
Strain	70	75	80	85	90	95	96	97	98	98.5	99	99.25	99.5	99.75	99.9	99.925	99.5	99.975	99.99	99.999
UW163	14	1	0	0	0	3	0	0	1	0	0	0	0	0	5	0	0	0	0	0
CFBP6783	14	1	0	0	0	3	0	0	1	0	0	0	0	0	6	0	1	0	0	0
IBSBF1503	14	1	0	0	0	3	0	0	1	0	0	0	0	0	6	1	0	0	0	0
CIAT_078	14	1	0	0	0	3	0	0	1	0	0	0	0	0	4	0	0	0	0	0
Po82	14	1	0	0	0	3	0	0	1	0	0	0	0	0	0	0	0	0	0	0
IBSBF2571	14	1	0	0	0	3	0	0	1	0	0	0	0	0	3	0	0	0	0	0
P673	14	1	0	0	0	3	0	0	1	0	0	0	0	1	0	0	0	0	0	0
UA_1579	14	1	0	0	0	3	0	0	1	0	0	0	0	2	0	0	0	0	0	0
Adapted from LINbase database

### Sheet: Genome Assembly Stats
Strain	Total length	Number of contigs	Longest contig	GC (%)	N50	L50	No. of genes predicted	No. protein coding genes	No. genes with non-hypothetical function	Average protein length (aa)	CheckM completeness	CheckM Contamination
P488	5518830	200	208908	66.65	55782	31	4871	4809	2572	327	99.94	0.55
P545	5457819	100	368207	66.7	113554	16	4792	4731	2581	332	99.94	0.46
P557	5523219	115	375881	66.65	124976	14	4860	4799	2587	330	99.94	0.46
P565	5521433	104	284246	66.65	111403	18	4844	4782	2578	332	99.94	0.46
P575	5549567	111	336724	66.66	120270	15	4891	4829	2584	330	99.94	0.46
RUN0003	5548179	69	444609	66.66	195631	11	4855	4793	2587	333	99.48	0.57
RUN0002	5549250	69	521109	66.66	202595	10	4850	4788	2585	334	99.94	0.57
P673	5521507	104	284291	66.66	117490	15	4849	4793	2579	331	99.94	0.46
P780	5518829	97	284183	66.66	120270	15	4842	4780	2581	332	99.94	0.46
P840	5518940	102	284184	66.66	112309	16	4845	4783	2582	332	99.94	0.46
UW128	5494760	83	470902	66.59	175567	11	4844	4783	2572	331	99.94	0.57
UW170	5412403	40	799939	66.67	414106	5	4728	4666	2556	333	99.94	0.57
